# Genome compartmentalization predates species divergence in the plant pathogen genus *Zymoseptoria*

**DOI:** 10.1101/864561

**Authors:** Alice Feurtey, Cécile Lorrain, Daniel Croll, Christoph Eschenbrenner, Michael Freitag, Michael Habig, Janine Haueisen, Mareike Möller, Klaas Schotanus, Eva H. Stukenbrock

## Abstract

**Background:** Antagonistic co-evolution can drive rapid adaptation in pathogens and shape genome architecture. Comparative genome analyses of several fungal pathogens revealed highly variable genomes, for many species characterized by specific repeat-rich genome compartments with exceptionally high sequence variability. Dynamic genome architecture may enable fast adaptation to host genetics. The wheat pathogen *Zymoseptoria tritici* with its highly variable genome and has emerged as a model organism to study the genomic evolution of plant pathogens. Here, we compared genomes of *Z. tritici* isolates and genomes of sister species infecting wild grasses to address the evolution of genome composition and structure.

**Results:** Using long-read technology, we sequenced and assembled genomes of *Z. ardabiliae*, *Z. brevis*, *Z. pseudotritici* and *Z. passerinii*, together with two isolates of *Z. tritici*. We report a high extent of genome collinearity among *Zymoseptoria* species and high conservation of genomic, transcriptomic and epigenomic signatures of compartmentalization. We identify high gene content variability both within and between species. In addition, such variability is mainly limited to the accessory chromosomes and accessory compartments. Despite strong host specificity and non-overlapping host-range between species, effectors are mainly shared among *Zymoseptoria* species, yet exhibiting a high level of presence-absence polymorphism within *Z. tritici*. Using *in planta* transcriptomic data from *Z. tritici*, we suggest different roles for the shared orthologs and for the accessory genes during infection of their hosts.

**Conclusion:** Despite previous reports of high genomic plasticity in *Z. tritici*, we describe here a high level of conservation in genomic, epigenomic and transcriptomic signatures of genome architecture and compartmentalization across the genus *Zymoseptoria*. The compartmentalized genome may reflect purifying selection to retain a functional core genome and relaxed selection on the accessory genome allowing a higher extent of polymorphism.
