## Supplemental Table 1 for "Genome compartmentalization predates species divergence in the plant pathogen genus *Zymoseptoria*"

### Sheet: Feuil1
	Za17	Zb87	Zp13	Zpa63	Zt05	Zt10
gene	11463	11480	11661	10528	12386	11991
gene length average	1490.7	1494.61	1525.85	1518.7	1498.61	1508.88
gene length maximum	18042.0	17763.0	17820.0	17901.0	18297.0	18117.0
gene length median	1226.0	1230.0	1260.0	1250.0	1225.0	1235.0
gene length minimum	214.0	215.0	182.0	161.0	216.0	216.0
multi-feature	7633	7417	7642	6777	8146	7949
CDS	27571	27298	27886	24612	30213	29183
CDS length average	1377.63	1391.39	1414.87	1418.73	1376.81	1392.8
exon number average	2.41	2.38	2.39	2.34	2.44	2.43
