## Supplemental Table 2 for "Genome compartmentalization predates species divergence in the plant pathogen genus *Zymoseptoria*"

### Sheet: Feuil1
Transcripts	IPO323	Zt05	Zt10
Detected at all stagesa	7714	10178	9267
Specific to biotrophic stageb	35	9	6
Specific to necrotrophic stagec	1192	1180	1533
DEGsd	711	907	611
Upregulated in biotrophic stage	244	334	201
Upregulated during necrotrophic stage	467	573	410
a a given gene is considered as ‘detected’ when TPM > 0.
b Biotrophic phase corresponds to stages A and B.
c Necrotrophic phase corresponds to stages C and D.
d a given gene is considered as differentially expressed gene (DEG) for DESeq2 padj < 0.05
