## Supplemental Table 3 for "Genome compartmentalization predates species divergence in the plant pathogen genus *Zymoseptoria*"

### Sheet: Zt09
#Strain specific								#Species specific							#Species specific without strain specific
		Simulations in which, compared to the observed values,						Simulations in which, compared to the observed values,
		the number of strain specific genes was:						the number of species specific genes was:
Contig	Observed_count	Higher	Equal	Lower	Genome compartment			Contig	Observed_count	Higher	Equal	Lower	Genome compartment		Contig	Observed_count	Higher	Equal	Lower	Genome compartment
Zt09_14	34	0	0	1000	Non-core			Zt09_14	62	0	0	1000	Non-core		Zt09_18	27	0	0	1000	Non-core
Zt09_15	41	0	0	1000	Non-core			Zt09_15	61	0	0	1000	Non-core		Zt09_19	29	0	0	1000	Non-core
Zt09_16	63	0	0	1000	Non-core			Zt09_16	69	0	0	1000	Non-core		Zt09_14	28	1	0	999	Non-core
Zt09_17	38	0	0	1000	Non-core			Zt09_17	48	0	0	1000	Non-core		Zt09_15	20	0	1	999	Non-core
Zt09_18	37	0	0	1000	Non-core			Zt09_18	64	0	0	1000	Non-core		Zt09_20	14	44	47	909	Non-core
Zt09_19	31	0	0	1000	Non-core			Zt09_19	60	0	0	1000	Non-core		Zt09_21	10	115	92	793	Non-core
Zt09_20	44	0	0	1000	Non-core			Zt09_20	58	0	0	1000	Non-core		Zt09_17	10	358	110	532	Non-core
Zt09_21	45	0	0	1000	Non-core			Zt09_21	55	0	0	1000	Non-core		Zt09_16	6	932	41	27	Non-core
Zt09_13	30	130	42	828	Core			Zt09_13	47	47	20	933	Core		Zt09_1	26	1000	0	0	Core
Zt09_7	64	172	35	793	Core			Zt09_7	98	95	20	885	Core		Zt09_10	17	1000	0	0	Core
Zt09_9	32	945	18	37	Core			Zt09_9	58	786	37	177	Core		Zt09_11	12	1000	0	0	Core
Zt09_11	26	947	17	36	Core			Zt09_11	38	993	2	5	Core		Zt09_12	6	1000	0	0	Core
Zt09_12	20	974	10	16	Core			Zt09_10	36	998	0	2	Core		Zt09_13	17	1000	0	0	Core
Zt09_10	19	999	0	1	Core			Zt09_12	26	999	0	1	Core		Zt09_2	42	1000	0	0	Core
Zt09_1	63	1000	0	0	Core			Zt09_6	52	997	2	1	Core		Zt09_3	23	1000	0	0	Core
Zt09_2	47	1000	0	0	Core			Zt09_1	89	1000	0	0	Core		Zt09_4	16	1000	0	0	Core
Zt09_3	44	1000	0	0	Core			Zt09_2	89	1000	0	0	Core		Zt09_5	19	1000	0	0	Core
Zt09_4	29	1000	0	0	Core			Zt09_3	67	1000	0	0	Core		Zt09_6	23	1000	0	0	Core
Zt09_5	31	1000	0	0	Core			Zt09_4	45	1000	0	0	Core		Zt09_7	34	1000	0	0	Core
Zt09_6	29	999	1	0	Core			Zt09_5	50	1000	0	0	Core		Zt09_8	16	1000	0	0	Core
Zt09_8	25	1000	0	0	Core			Zt09_8	41	1000	0	0	Core		Zt09_9	26	1000	0	0	Core

### Sheet: Zt05
#Strain specific								#Species specific								#Species specific without strain specific
		Simulations in which, compared to the observed values,						Simulations in which, compared to the observed values,
		the number of strain specific genes was:						the number of species specific genes was:
Contig	Observed_count	Higher	Equal	Lower	Contig_length	Genome compartment		Contig	Observed_count	Higher	Equal	Lower	Contig_length	Genome compartment		Contig	Observed_count	Higher	Equal	Lower	Contig_length	Genome compartment
Zt05_104	6	0	0	1000	31856	Non-core		Zt05_104	6	0	0	1000	31856	Non-core		Zt05_14	30	0	0	1000	505999	Non-core
Zt05_14	14	0	0	1000	505999	Non-core		Zt05_14	44	0	0	1000	505999	Non-core		Zt05_19	26	0	0	1000	729442	Non-core
Zt05_19	20	0	0	1000	729442	Non-core		Zt05_19	46	0	0	1000	729442	Non-core		Zt05_20	36	0	0	1000	904980	Non-core
Zt05_20	53	0	0	1000	904980	Non-core		Zt05_20	89	0	0	1000	904980	Non-core		Zt05_24	30	0	0	1000	543608	Non-core
Zt05_21	23	0	0	1000	676476	Non-core		Zt05_21	38	0	0	1000	676476	Non-core		Zt05_23	15	0	2	998	587962	Non-core
Zt05_22	12	0	0	1000	275957	Non-core		Zt05_22	19	0	0	1000	275957	Non-core		Zt05_26	11	1	2	997	289779	Non-core
Zt05_23	26	0	0	1000	587962	Non-core		Zt05_23	41	0	0	1000	587962	Non-core		Zt05_21	15	8	4	988	676476	Non-core
Zt05_24	23	0	0	1000	543608	Non-core		Zt05_24	53	0	0	1000	543608	Non-core		Zt05_22	7	11	28	961	275957	Non-core
Zt05_25	21	0	0	1000	561060	Non-core		Zt05_25	32	0	0	1000	561060	Non-core		Zt05_83	3	7	33	960	40568	Non-core
Zt05_26	19	0	0	1000	289779	Non-core		Zt05_26	30	0	0	1000	289779	Non-core		Zt05_25	11	33	34	933	561060	Non-core
Zt05_72	3	1	6	993	40568	Non-core		Zt05_83	8	0	0	1000	40568	Non-core		Zt05_84	2	23	137	840	76040	Non-core
Zt05_83	5	0	0	1000	76040	Non-core		Zt05_84	6	0	0	1000	76040	Non-core		Zt05_72	1	184	367	449	34595	Non-core
Zt05_84	4	0	0	1000	34595	Non-core		Zt05_72	4	0	4	996	34595	Non-core		Zt05_70	21	983	6	11	25854	Core
Zt05_96	0	54	946	0	25854	Non-core		Zt05_70	42	22	16	962	25854	Core		Zt05_18	23	996	2	2	1921807	Core
Zt05_0	82	1000	0	0	6256379	Core		Zt05_96	0	111	889	0	6256379	Non-core		Zt05_0	38	1000	0	0	2827486	Core
Zt05_1	33	1000	0	0	4044791	Core		Zt05_6	72	279	48	673	4044791	Core		Zt05_1	51	1000	0	0	2254466	Core
Zt05_13	21	989	6	5	1921807	Core		Zt05_18	38	487	81	432	1921807	Core		Zt05_104	0	457	543	0	31856	Non-core
Zt05_16	33	296	63	641	1606558	Core		Zt05_27	1	576	303	121	1606558	Core		Zt05_13	27	1000	0	0	1415222	Core
Zt05_17	11	999	1	0	1415222	Core		Zt05_13	48	970	7	23	1415222	Core		Zt05_16	11	1000	0	0	1167231	Core
Zt05_18	15	884	38	78	1167231	Core		Zt05_16	44	971	12	17	1167231	Core		Zt05_17	11	1000	0	0	2356248	Core
Zt05_2	35	1000	0	0	3679917	Core		Zt05_75	38	993	3	4	3679917	Core		Zt05_2	34	1000	0	0	2454671	Core
Zt05_27	1	288	367	345	176989	Core		Zt05_4	72	995	0	5	176989	Core		Zt05_27	0	879	121	0	1606558	Core
Zt05_3	40	950	11	39	3058434	Core		Zt05_5	53	999	0	1	3058434	Core		Zt05_3	31	1000	0	0	919221	Core
Zt05_4	39	954	12	34	2827486	Core		Zt05_0	120	1000	0	0	2827486	Core		Zt05_4	33	1000	0	0	176989	Core
Zt05_5	25	996	1	3	2254466	Core		Zt05_1	84	1000	0	0	2254466	Core		Zt05_5	28	1000	0	0	3058434	Core
Zt05_6	44	84	23	893	2356248	Core		Zt05_17	22	1000	0	0	2356248	Core		Zt05_6	28	1000	0	0	4044791	Core
Zt05_7	14	1000	0	0	2454671	Core		Zt05_2	69	1000	0	0	2454671	Core		Zt05_7	32	1000	0	0	1793459	Core
Zt05_70	21	134	64	802	919221	Core		Zt05_3	71	1000	0	0	919221	Core		Zt05_75	22	1000	0	0	3679917	Core
Zt05_75	16	999	0	1	1793459	Core		Zt05_7	46	1000	0	0	1793459	Core		Zt05_96	0	95	905	0	6256379	Non-core

### Sheet: Zt10
#Strain specific								#Species specific						#Species specific without strain specific
		Simulations in which, compared to the observed values,						Simulations in which, compared to the observed values,
		the number of strain specific genes was:						the number of species specific genes was:
Contig	Observed_count	Higher	Equal	Lower	Contig_length	Genome compartment		Contig	Observed_count	Higher	Equal	Lower		Contig	Observed_count	Higher	Equal	Lower	Contig_length	Genome compartment
Zt10_13	15	0	0	1000	612881	Non-core		Zt10_13	30	0	0	1000		Zt10_13	15	0	0	1000	612881	Non-core
Zt10_14	11	0	0	1000	541278	Non-core		Zt10_14	22	0	0	1000		Zt10_16	32	0	0	1000	601459	Non-core
Zt10_15	21	0	0	1000	634198	Non-core		Zt10_15	31	0	0	1000		Zt10_18	21	0	0	1000	600433	Non-core
Zt10_16	21	0	0	1000	601459	Non-core		Zt10_16	53	0	0	1000		Zt10_19	17	0	0	1000	421526	Non-core
Zt10_18	9	0	0	1000	600433	Non-core		Zt10_18	30	0	0	1000		Zt10_15	10	1	0	999	634198	Non-core
Zt10_1	64	1	0	999	3658633	Core		Zt10_19	23	0	0	1000		Zt10_14	11	0	3	997	541278	Non-core
Zt10_19	6	2	8	990	421526	Non-core		Zt10_5	84	1	4	995		Zt10_12	18	963	9	28	1308319	Core
Zt10_4	40	36	9	955	2925395	Core		Zt10_1	101	71	15	914		Zt10_5	49	976	3	21	2697149	Core
Zt10_5	35	87	44	869	2697149	Core		Zt10_8	51	105	34	861		Zt10_8	27	996	1	3	1943123	Core
Zt10_8	24	120	54	826	1943123	Core		Zt10_4	72	253	51	696		Zt10_0	35	1000	0	0	6591773	Core
Zt10_11	12	760	79	161	1401570	Core		Zt10_12	27	483	65	452		Zt10_1	37	1000	0	0	3658633	Core
Zt10_12	9	793	81	126	1308319	Core		Zt10_6	50	631	58	311		Zt10_10	8	1000	0	0	1586251	Core
Zt10_6	18	880	43	77	2471526	Core		Zt10_9	38	925	12	63		Zt10_11	10	1000	0	0	1401570	Core
Zt10_9	15	927	23	50	2001534	Core		Zt10_11	22	983	6	11		Zt10_2	50	1000	0	0	3907113	Core
Zt10_3	21	973	10	17	3166128	Core		Zt10_3	49	996	1	3		Zt10_3	28	1000	0	0	3166128	Core
Zt10_10	10	972	17	11	1586251	Core		Zt10_2	66	996	2	2		Zt10_4	32	1000	0	0	2925395	Core
Zt10_0	32	1000	0	0	6591773	Core		Zt10_0	67	1000	0	0		Zt10_6	32	1000	0	0	2471526	Core
Zt10_2	16	1000	0	0	3907113	Core		Zt10_10	18	1000	0	0		Zt10_7	20	1000	0	0	2177816	Core
Zt10_7	12	999	1	0	2177816	Core		Zt10_7	32	1000	0	0		Zt10_9	23	1000	0	0	2001534	Core

### Sheet: Zp13
#Species specific
Simulations in which, compared to the observed values,
the number of species specific genes was:
Contig	Observed_count	Higher	Equal	Lower	Contig_length	Genome compartment
Zp13_13	48	0	0	1000	663740	Non-core
Zp13_28	31	0	0	1000	1150625	Core
Zp13_30	17	0	0	1000	306005	Non-core
Zp13_32	41	0	0	1000	601333	Non-core
Zp13_77	8	0	0	1000	150570	Non-core
Zp13_100	2	0	1	999	15020	Non-core
Zp13_73	2	0	3	997
Zp13_80	1	0	45	955	86499	Non-core
Zp13_98	1	5	80	915
Zp13_2	16	76	44	880	864703	Core
Zp13_14	4	46	95	859	227596	Core
Zp13_29	10	184	110	706	777735	Core
Zp13_26	16	219	77	704	1129321	Core
Zp13_1	23	266	81	653	1251096	Core
Zp13_24	5	257	169	574	251785	Core
Zp13_33	2	174	265	561	161166	Core
Zp13_7	7	312	141	547	515899	Core
Zp13_0	6	322	147	531	551620	Core
Zp13_23	1	209	386	405	77531	Core
Zp13_27	10	536	120	344	687707	Core
Zp13_31	1	323	385	292	155953	Core
Zp13_78	14	622	101	277	1274542	Core
Zp13_71	2	501	248	251	170658	Core
Zp13_5	12	673	87	240	1425901	Core
Zp13_75	3	663	168	169	287755	Core
Zp13_12	26	808	48	144	2033689	Core
Zp13_21	4	712	151	137	442673	Core
Zp13_8	15	801	67	132	1103581	Core
Zp13_4	22	815	60	125	2126650	Core
Zp13_6	25	924	20	56	2685343	Core
Zp13_19	13	978	9	13	1434377	Core
Zp13_72	67	989	0	11	5901476	Core
Zp13_20	6	991	6	3	896055	Core
Zp13_10	19	996	3	1	2115121	Core
Zp13_76	23	998	1	1	2683136	Core
Zp13_9	16	999	0	1	2317478	Core
Zp13_3	33	1000	0	0	3617654	Core

### Sheet: Zb87
#Species specific
Simulations in which, compared to the observed values,
the number of species specific genes was:
Contig	Observed_count	Higher	Equal	Lower	Contig_length	Genome compartment
Zb87_18	30	0	0	1000	514423	Non-core
Zb87_38	36	0	0	1000	473431	Non-core
Zb87_40	23	0	0	1000	435044	Non-core
Zb87_41	18	0	0	1000	490817	Non-core
Zb87_17	83	32	11	957	2967292	Core
Zb87_4	41	32	22	946	1615172	Core
Zb87_68	2	6	61	933	38692	Non-core
Zb87_16	87	92	12	896	3057636	Core
Zb87_28	1	0	106	894	36130	Non-core
Zb87_23	8	54	59	887	202250	Core
Zb87_37	2	23	93	884	51365	Non-core
Zb87_26	54	298	52	650	1839193	Core
Zb87_21	56	310	49	641	2079017	Core
Zb87_30	34	376	79	545	1390549	Core
Zb87_71	17	399	112	489	840478	Core
Zb87_32	30	474	61	465	1402869	Core
Zb87_2	20	457	92	451	773319	Core
Zb87_22	35	756	59	185	2005227	Core
Zb87_65	70	803	41	156	2857461	Core
Zb87_61	62	858	30	112	2744794	Core
Zb87_5	39	849	40	111	1864800	Core
Zb87_31	8	820	72	108	645971	Core
Zb87_11	52	881	27	92	2400195	Core
Zb87_14	51	1000	0	0	3366557	Core
Zb87_62	83	1000	0	0	4403518	Core
Zb87_64	54	1000	0	0	3031462	Core

### Sheet: Za17
#Species specific
Simulations in which, compared to the observed values,
the number of species specific genes was:
Contig	Observed_count	Higher	Equal	Lower	Contig_length	Genome compartment
Za17_19F	30	0	0	1000	696643	Core
Za17_25F	38	0	0	1000	532570	Core
Za17_29F	12	0	0	1000	429297	Non-core
Za17_33F	20	0	0	1000	379172	Non-core
Za17_38F	12	0	0	1000	287161	Non-core
Za17_42F	14	0	0	1000	219597	Non-core
Za17_32F	16	1	1	998	383604	Core
Za17_46F	7	2	1	997	140758	Core
Za17_12F	32	22	15	963	1076359	Core
Za17_41F	6	11	28	961	227991	Core
Za17_43F	7	19	28	953	188224	Core
Za17_24F	16	32	28	940	560825	Core
Za17_26F	10	24	38	938	497007	Core
Za17_17F	21	86	44	870	761289	Core
Za17_05F	42	132	43	825	1671174	Core
Za17_14F	25	144	58	798	1063129	Core
Za17_04F	44	220	49	731	1716324	Core
Za17_39F	6	160	118	722	269207	Core
Za17_01F	53	244	48	708	2169396	Core
Za17_02F	53	272	36	692	1993105	Core
Za17_48F	3	125	199	676	115602	Core
Za17_37F	7	300	136	564	341449	Core
Za17_21F	13	328	120	552	650569	Core
Za17_23F	14	356	116	528	565584	Core
Za17_08F	30	458	78	464	1459434	Core
Za17_34F	6	376	179	445	356681	Core
Za17_20F	13	487	118	395	676057	Core
Za17_31F	9	514	125	361	407715	Core
Za17_49F	1	372	377	251	104121	Core
Za17_09F	21	679	84	237	1365152	Core
Za17_16F	9	667	115	218	825315	Core
Za17_28F	6	654	131	215	444367	Core
Za17_35F	6	731	114	155	350775	Core
Za17_44F	1	599	250	151	173832	Core
Za17_03F	38	853	36	111	1749568	Core
Za17_22F	12	820	72	108	629149	Core
Za17_13F	20	943	16	41	1077471	Core
Za17_10F	21	941	19	40	1156695	Core
Za17_00F	57	950	11	39	3143552	Core
Za17_27F	2	980	13	7	446625	Core
Za17_18F	7	983	11	6	741530	Core
Za17_15F	11	988	9	3	967066	Core
Za17_06F	14	1000	0	0	1603868	Core
Za17_07F	12	1000	0	0	1477140	Core
Za17_11F	5	1000	0	0	1081172	Core
Za17_30F	1	999	1	0	420648	Core
Za17_36F	1	992	8	0	348504	Core
Za17_47F	0	924	76	0	129589	Core
Za17_56F	0	62	938	0	13040	Core
